# Systematic profiling of WD40 proteins reveals Wcp1, a cyclophilin linking CO_2_/heat tolerance to acidic pH adaptation in *Cryptococcus neoformans*

**DOI:** 10.64898/2026.05.15.725558

**Authors:** Jin-Tae Choi, Seong-Ryong Yu, Jeeseok Oh, Yu-Byeong Jang, Yujin Lee, Hyunjin Cha, Doyeon Won, Dohee Kim, Sungmin Yu, Soojin Yu, Eui-Seong Kim, Seun Kang, Chaewon Kim, Kyung-Ah Lee, Jong-Seung Lee, Jaeyoung Choi, Won-Jae Lee, Kyung-Tae Lee, Yong-Sun Bahn

## Abstract

WD40 domains are major protein–protein interaction (PPI) scaffolds, yet their contributions to fungal pathogenicity remain poorly defined. We systematically analysed 94 canonical WD40 proteins in *Cryptococcus neoformans*. Conditional knockdown and sporulation identified 36 essential WD40 proteins, while in vitro and in vivo profiling of 103 signature-tagged deletion strains spanning 52 genes uncovered 31 pathogenicity-related WD40 proteins, including epigenetic and post-transcriptional regulators. We identified Wcp1, a dual-domain protein whose WD40-repeat and cyclophilin domains are required for growth at 37°C under 5% CO_2_. Its WD40 scaffold and PPIase domain supported CO_2_/heat tolerance and virulence. Notably, Wcp1 couples these functions to acidic pH adaptation: *wcp1*Δ failed to grow under elevated temperature and CO_2_ at acidic pH, exhibited enhanced intracellular acidification, reduced macrophage survival and attenuated virulence in *Drosophila* and mice. Integrated transcriptomic and proteomic analyses place Wcp1 at the centre of intracellular pH homeostasis, coordinating proton transport, metabolic adaptation and stress-buffering networks.
