## Supplementary Data 4 for "Systematic profiling of WD40 proteins reveals Wcp1, a cyclophilin linking CO_2_/heat tolerance to acidic pH adaptation in *Cryptococcus neoformans*"

### Sheet: Heat map introduction
Supplementary Data 4. Complete phenome heat map of C. neoformans WD40 mutants
1. Abbreviation
	Abb.	Description	Tested condition
	T25	Growth at 25 °C	Cells were incubated on YPD at 25 °C for 1–6 days.
	T30	Growth at 30 °C	Cells were incubated on YPD at 30 °C for 1–6 days.
	T37	Growth at 37 °C	Cells were incubated on YPD at 37 °C for 1–6 days.
	+CO₂	Growth at 37 °C with 5% CO₂	Cells were incubated on YPD at 37 °C under 5% CO₂ for 1–6 days.
	T39	Growth at 39 °C	Cells were incubated on YPD at 39 °C for 1–6 days.
	CAP	Capsule production	Cells were incubated on solid DME medium at 37 °C for 2-3 days and capsule formation was assessed by India ink staining.
	MEL	Melanin production	Cells were spotted on Niger seed agar containing glucose and incubated at 37 °C for 2-5 days.
	URE	Urease production	Cells were inoculated into rapid urea broth and incubated at 30 °C for 2-4 h.
	MAT	Mating	MATα WD40 mutants were crossed with MATa KN99a on V8 agar and incubated in the dark for 1-2 weeks.
	HPX	Hydrogen peroxide	YPD medium containing 3–3.5 mM H₂O₂.
	TBH	tert-Butyl hydroperoxide	YPD medium containing 0.6–0.7 mM tert-butyl hydroperoxide.
	MD	Menadione	YPD medium containing 0.02–0.03 mM menadione.
	DIA	Diamide	YPD medium containing 2–2.5 mM diamide.
	MMS	Methyl methanesulfonate	YPD medium containing 0.03–0.04% MMS.
	HU	Hydroxyurea	YPD medium containing 100–110 mM hydroxyurea.
	5FC	5-Flucytosine	YPD medium containing 300–500 µg/ml 5-flucytosine.
	AMB	Amphotericin B	YPD medium containing 1.6–1.8 µg/ml amphotericin B.
	FCZ	Fluconazole	YPD medium containing 10–13 µg/ml fluconazole.
	FDX	Fludioxonil	YPD medium containing 1–3 µg/ml fludioxonil.
	TM	Tunicamycin	YPD medium containing 0.3–0.4 µg/ml tunicamycin.
	DTT	Dithiothreitol	YPD medium containing 16–18 mM dithiothreitol.
	CDS	Cadmium sulphate	YPD medium containing 25–30 µM CdSO₄.
	SDS	Sodium dodecyl sulphate	YPD medium containing 0.03–0.04% SDS.
	CR	Congo red	YPD medium containing 0.8–1% Congo red.
	CFW	Calcofluor white	YPD medium containing 3–5 mg/ml calcofluor white.
	KCR	KCl treatment under glucose-rich conditions	YPD medium containing 1.5 M KCl.
	NCR	NaCl treatment under glucose-rich conditions	YPD medium containing 1.5 M NaCl.
	SBR	Sorbitol treatment under glucose-rich conditions	YPD medium containing 2 M sorbitol.
	KCS	KCl treatment under glucose-starved conditions	YP medium containing 1 M KCl.
	NCS	NaCl treatment under glucose-starved conditions	YP medium containing 1 M NaCl.
	SBS	Sorbitol treatment under glucose-starved conditions	YP medium containing 2 M sorbitol.
2. Phenotypic Heat Map Scales
	Color code	Means
	-3	Strongly susceptible or reduced
	-2	Moderately susceptible or reduced
	-1	Weakly susceptible or reduced
	0	Wild-type like
	1	Weakly tolerant or enhanced
	2	Moderately tolerant or enhanced
	3	Strongly tolerant or enhanced
* Phenotypic scores were assigned on a seven-point scale (-3 to +3) by comparing each mutant with the wild-type strain under each assay condition; growth-related scores also considered basal growth on YPD at 30 °C.

### Sheet: Heat Map
Supplementary Data 4. Complete phenome heat map of C. neoformans WD40 mutants
H99 lD	Name	Growth at different temperature & CO2					Mating	Virulence factors			Osmotic/cataion salt stress						Oxidative stress				Genotoxic stress		ER stress		Heavy metal	Cell wall/membrane stress			Antifungal drugs susceptibility
		25	30	37	CO2	39	MAT	MEL	CAP	URE	KCR	NCR	SBR	KCS	NCS	SBS	DIA	HPX	MD	TBH	HU	MMS	TM	DTT	CDS	CFW	CR	SDS	AMB	FCZ	5FC	FDX
CNAG_02680	VPS15	0	-1	-2	-3	-3	-1	-3	0	-1	-2	-2	0	-2	-2	0	-3	-3	-1	-3	-3	0	-3	-1	-2	-1	-2	-3	-3	-2	-1	-3
CNAG_04694	PWP1	0	0	-1	0	-1	-2	-2	0	0	0	0	0	0	0	0	-2	-2	-2	-2	-3	-1	0	0	0	0	0	0	-1	0	-2	0
CNAG_00516	PEX7	0	0	0	0	0	0	0	0	0	0	0	0	0	0	0	0	-1	0	0	0	0	0	0	0	0	0	0	0	0	0	0
CNAG_03191	CDH1	0	0	-1	-1	-3	0	0	0	0	0	0	0	0	0	0	-2	0	0	0	0	-2	0	0	0	0	0	-1	0	0	-1	1
CNAG_01561	GID7	0	0	0	0	0	-1	0	0	0	0	0	0	0	0	0	0	0	0	0	0	0	0	0	-1	0	0	0	0	0	0	1
CNAG_04158	HIRA	-2	-1	0	-2	-3	-3	3	3	0	-1	-1	-1	-1	-1	-1	-2	-1	-2	0	-2	-1	0	-1	0	-2	-2	-3	-3	-3	-1	1
CNAG_03070	SWD2	0	0	0	0	-1	0	-1	0	0	0	0	0	0	0	0	0	0	0	0	0	0	1	0	0	0	0	1	0	0	0	0
CNAG_01733	PRP19	0	-1	-3	0	-3	-1	-3	-3	2	-2	-2	-2	-1	-2	-2	-2	-2	-2	-1	-2	-2	1	-1	0	0	0	-2	-2	-2	-1	-1
CNAG_02153	TUP1	-1	-1	0	0	-2	-2	-1	3	0	-1	-2	-2	0	0	0	-2	-2	0	0	-2	-1	-1	-1	-1	0	-2	-3	-1	-1	-3	-1
CNAG_03940	ELP2	0	0	0	0	0	0	0	0	0	0	0	0	0	0	0	0	0	0	0	0	0	0	0	0	0	0	0	0	0	0	0
CNAG_00073	FAR8	-1	-1	-1	-2	-3	0	-3	0	0	-1	-2	-1	-1	-2	-1	-1	0	0	0	-3	-3	-1	-1	1	0	-2	0	0	-2	-1	-2
CNAG_01013	SWD3	0	0	0	-1	-2	2	-2	2	0	0	-2	0	0	-2	0	0	0	0	0	-2	0	1	0	0	0	0	-2	0	0	-1	0
CNAG_06888	SEA4	-2	-1	0	0	0	0	-1	0	0	-1	-1	-1	-1	-1	-1	0	0	0	0	0	0	0	-2	0	-1	-1	-3	-1	-3	-1	-3
CNAG_00693	CDC4	0	0	0	0	-3	0	0	2	0	-1	-1	-1	-1	-1	-1	-1	-1	-2	-1	-3	-2	-2	-2	-1	-1	0	-2	-1	-3	-3	-1
CNAG_03681	WCP1	0	0	-2	-3	-3	0	0	-1	0	0	0	0	0	0	0	0	0	0	0	0	0	0	0	0	0	0	0	0	0	0	0
CNAG_06382	WDP10	0	0	0	0	0	0	0	0	0	0	0	0	0	0	0	0	0	0	0	0	0	0	0	0	0	0	0	0	0	0	0
CNAG_05084	DOA1	0	0	0	0	0	0	0	0	0	0	0	0	0	0	0	0	-2	0	-3	0	0	-1	0	0	0	0	0	0	-3	0	1
CNAG_04377	SEA2	0	0	0	0	-3	-2	2	0	0	0	0	0	0	0	0	-2	0	0	0	0	0	1	0	2	0	0	1	0	0	-2	-2
CNAG_03297	MSL1	0	-1	0	0	-1	0	2	0	1	0	0	0	0	0	0	1	1	0	0	-1	-2	0	0	1	0	0	-1	0	1	0	0
CNAG_02345	EED1	0	0	0	0	0	0	0	0	0	0	0	0	0	0	0	0	0	0	0	0	0	-1	0	0	0	0	0	-1	0	0	0
CNAG_04170	CMR1	0	0	0	0	0	0	0	0	0	0	0	0	0	0	0	0	0	0	0	0	0	0	0	0	0	0	0	0	0	0	0
CNAG_01547	AIP1	0	0	0	0	0	1	0	0	0	0	0	0	0	0	0	0	0	0	0	0	0	0	0	0	0	0	0	-1	0	0	0
CNAG_05301	CRN1	0	0	0	0	0	0	0	0	0	0	0	0	0	0	0	0	0	0	0	0	0	0	0	0	0	0	0	0	0	0	0
CNAG_06282	BUN107	0	0	0	0	0	0	1	1	0	0	0	0	0	0	0	0	0	0	0	0	0	0	0	0	0	0	0	-1	0	0	1
CNAG_07548	WDP7	0	0	0	0	0	1	0	0	0	0	0	0	0	0	0	0	0	0	0	0	0	0	0	0	0	0	-1	0	0	0	0
CNAG_00752	WDP12	0	0	0	0	0	-1	0	0	0	0	0	0	0	0	0	0	0	0	0	0	0	0	0	0	0	0	0	0	0	0	0
CNAG_03037	WDR8	0	0	0	0	0	0	0	0	0	0	0	0	0	0	0	0	0	0	0	0	0	0	0	0	0	0	0	-1	0	0	1
CNAG_01828	SWD1	0	0	-1	-1	-3	0	-2	2	0	0	-1	0	0	-1	0	0	-1	0	0	-2	-1	2	0	0	0	0	-1	0	0	-1	0
CNAG_03908	WDP8	0	0	0	0	0	0	0	0	0	0	0	0	0	0	0	0	0	0	0	0	0	0	0	-1	0	0	-1	-1	0	0	0
CNAG_06733	RPN14	0	0	0	0	0	0	0	0	0	0	0	0	0	0	0	0	0	0	0	0	0	0	0	0	0	0	-1	0	0	0	0
CNAG_01337	BUN62	0	0	0	0	0	0	0	0	0	0	0	0	0	0	0	-1	0	-1	0	0	0	0	0	1	0	0	0	0	0	-2	2
CNAG_06597	SPT8	0	0	0	0	0	0	0	0	0	0	0	0	0	0	0	1	0	0	2	0	0	0	0	0	0	0	0	0	3	3	2
CNAG_03584	SPF38	0	0	0	-1	-2	0	0	2	0	0	0	0	0	0	0	-1	0	0	0	0	0	0	0	2	0	0	-1	0	0	-2	0
CNAG_01262	GPB1	0	0	0	0	0	-3	0	0	1	0	-1	0	0	0	0	0	0	0	0	0	0	0	0	1	0	0	0	0	0	0	0
CNAG_01016	SEA3	0	0	0	0	0	0	0	0	2	0	0	0	0	0	0	0	0	0	0	0	0	0	0	0	0	0	-1	0	0	0	0
CNAG_04117	IQW1	0	0	0	0	0	0	0	0	0	0	0	0	0	0	0	0	0	0	0	0	0	0	0	0	0	0	0	0	0	0	0
CNAG_05219	REC14	0	0	0	0	0	0	-1	1	0	0	0	0	0	0	0	0	0	0	0	0	0	0	0	0	0	0	0	0	0	0	0
CNAG_06603	DUG2	0	0	0	0	0	0	0	0	0	0	0	0	0	0	0	0	0	0	0	0	0	0	0	0	0	0	0	0	0	0	0
CNAG_00528	WDP5	0	0	0	0	0	0	0	0	0	0	0	1	0	0	1	1	0	0	0	0	0	0	0	0	0	0	0	0	0	0	0
CNAG_07824	CDT2	0	0	0	0	0	0	0	0	0	0	0	0	0	0	0	0	0	0	0	0	0	0	0	0	0	0	0	0	0	0	0
CNAG_04411	WDP6	0	0	0	0	0	0	0	0	0	0	0	0	0	0	0	0	0	0	0	0	0	0	0	0	0	0	0	0	0	0	0
CNAG_05816	WDP4	0	-1	0	0	0	-3	0	0	0	0	0	0	0	0	0	-2	-2	-2	-1	-1	-2	0	0	0	0	0	-1	0	0	-2	-1
CNAG_01867	MDV1	0	0	0	0	0	0	1	0	0	0	0	0	0	0	0	0	0	0	0	0	0	0	-1	0	0	0	0	0	3	0	0
CNAG_05465	GIB2	0	0	-1	0	-3	-2	0	3	-3	0	-1	0	0	0	0	-1	-2	-1	-2	-2	0	0	-3	1	0	0	-3	0	-3	0	3
CNAG_05795	WDP11	0	0	-1	0	-3	3	0	0	0	0	0	0	0	0	0	-1	0	0	0	0	0	0	0	1	0	0	-1	0	-1	0	-2
CNAG_00927	SWT21	0	0	0	0	0	-1	0	0	0	0	0	0	0	0	0	0	0	0	0	0	0	2	0	0	0	0	0	0	0	0	0
CNAG_00567	RRT2	0	0	0	0	0	0	0	0	0	0	0	0	0	0	0	0	-1	0	0	0	0	0	0	0	0	0	-1	0	-2	0	0
CNAG_05824	DCA7	0	0	0	0	0	0	0	0	0	0	0	0	0	0	0	0	0	0	0	0	0	0	0	0	0	0	-1	0	0	0	0
CNAG_07951	JIP5	0	0	0	0	0	0	0	0	0	0	0	0	0	0	0	0	0	0	0	0	0	0	0	0	0	0	-1	0	0	0	0
CNAG_00416	WDP9	0	0	0	0	0	0	0	0	0	0	0	0	0	0	0	0	0	0	0	0	0	0	0	0	0	0	0	0	0	0	0
CNAG_05294	FBW7	0	0	0	0	0	0	0	0	0	0	0	0	0	0	0	0	0	0	0	0	0	0	0	0	0	0	0	0	0	0	0
CNAG_07453	TEX1	0	0	0	0	0	-1	0	0	0	0	0	0	0	0	0	0	0	0	0	0	0	0	0	1	0	0	0	-1	0	0	-1
