## Supplementary Data 5 for "Systematic profiling of WD40 proteins reveals Wcp1, a cyclophilin linking CO_2_/heat tolerance to acidic pH adaptation in *Cryptococcus neoformans*"

### Sheet: Pathogenicity-related WD40
Supplementary Data 5. Pathogenicity related WD40 proteins in C. neoformans
H99 ID (CNAG)	Gene name	Essentiality			Functional description	STM infectivity score
		S. cerevisiae	C. albicans	S. pombe		Lung	Brain	Kidney	Liver	Spleen
CNAG_03297	MSL1	Viable	Viable	Viable	WD_REPEATS_REGION domain-containing protein [Source:UniProtKB/TrEMBL;Acc:J9VQJ0]	-6.833	-14.91	-15.07	-11.89	-16.24
CNAG_04158	HIRA	Viable	Viable	Viable	Protein HIR [Source:UniProtKB/TrEMBL;Acc:J9VRN3]	-14.42	-11.69	-16.3	-16.7	-11.59
CNAG_01828	SWD1	Viable	Viable	Viable	Compass component swd1 [Source:UniProtKB/TrEMBL;Acc:J9VZE7]	-4.316	-14.34	-17.14	-19.1	-17.51
CNAG_03070	SWD2	Inviable	Viable	Viable	WD_REPEATS_REGION domain-containing protein [Source:UniProtKB/TrEMBL;Acc:J9VM01]	-14.15	-18.36	-12.78	-18.68	-12.5
CNAG_01013	SWD3	Viable	Viable	Viable	WD_REPEATS_REGION domain-containing protein [Source:UniProtKB/TrEMBL;Acc:J9VR86]	-13.03	-8.564	-10.91	-12.72	-9.447
CNAG_02153	TUP1	Viable	Viable	Viable	WD_REPEATS_REGION domain-containing protein [Source:UniProtKB/TrEMBL;Acc:J9VMF9]	-13.89	-16.81	-19.52	-13.82	-21.7
CNAG_03584	SPF38	ND	ND	Viable	WD_REPEATS_REGION domain-containing protein [Source:UniProtKB/TrEMBL;Acc:J9VYJ9]	-2.631	-10.82	-8.302	-10.07	-7.746
CNAG_01733	PRP19	Inviable	Viable	Inviable	Pre-mRNA-processing factor 19 [Source:UniProtKB/TrEMBL;Acc:J9W1J2]	-13.98	-12.38	-11.24	-11.83	-9.929
CNAG_03681	WCP1	ND	ND	Viable	Peptidylprolyl isomerase domain and WD-repeat protein 1 [Source:UniProtKB/TrEMBL;Acc:J9VIE9]	-10.21	-17.57	-14.59	-13.41	-14.01
CNAG_00073	FAR8	ND	ND	ND	WD_REPEATS_REGION domain-containing protein [Source:UniProtKB/TrEMBL;Acc:J9VKI6]	-13.35	-10.44	-11.01	-10	-10.26
CNAG_00693	CDC4	Inviable	Viable	Viable	F-box and WD-40 domain-containing protein CDC4 [Source:UniProtKB/TrEMBL;Acc:J9VEP9]	-11.04	-9.64	-9.824	-8.18	-11.33
CNAG_03191	CDH1	Viable	Inviable	Viable	WD_REPEATS_REGION domain-containing protein [Source:UniProtKB/TrEMBL;Acc:J9VQA9]	-17.38	-14.37	-14.19	-15.32	-18.24
CNAG_05084	DOA1	Viable	Viable	Viable	Phospholipase A-2-activating protein [Source:UniProtKB/TrEMBL;Acc:J9VP10]	-8.825	-11.04	-10.9	-9.886	-10.9
CNAG_01337	BUN62	ND	ND	Viable	WD_REPEATS_REGION domain-containing protein [Source:UniProtKB/TrEMBL;Acc:J9VKN4]	-3.811	-7.311	-7.038	-9.19	-13.73
CNAG_04694	PWP1	Inviable	Viable	Inviable	Periodic tryptophan protein 1 [Source:UniProtKB/TrEMBL;Acc:J9VY31]	-21.51	-21.25	-21.47	-20.21	-24.19
CNAG_02680	VPS15	Viable	Viable	Viable	Non-specific serine/threonine protein kinase [Source:UniProtKB/TrEMBL;Acc:J9VHV7]	-20.8	-21.45	-21.23	-17.42	-24.19
CNAG_04377	SEA2	ND	ND	ND	WD_REPEATS_REGION domain-containing protein [Source:UniProtKB/TrEMBL;Acc:J9VS69]	-7.566	-15.55	-15.01	-11.64	-16.36
CNAG_06888	SEA4	Viable	Viable	Viable	zinc_ribbon_16 domain-containing protein [Source:UniProtKB/TrEMBL;Acc:J9VNG1]	-13.04	-15.25	-15.19	-8.953	-12.61
CNAG_03037	WDR8	ND	ND	Viable	unknown	-2.693	-8.85	-10.17	-6.799	-10.13
CNAG_03940	ELP2	Viable	Viable	Viable	Elongator complex protein 2 [Source:UniProtKB/TrEMBL;Acc:J9VP43]	-13.98	-12.73	-13.79	-11.98	-12.1
CNAG_05219	REC14	Inviable	Inviable	Viable	WD_REPEATS_REGION domain-containing protein [Source:UniProtKB/TrEMBL;Acc:J9VPG3]	-3.449	-2.389	-5.298	-6.86	-10.24
CNAG_01561	GID7	Viable	Viable	Viable	WD-repeat protein [Source:UniProtKB/TrEMBL;Acc:J9VWH1]	-15.28	-20.18	-18.82	-16.94	-15.78
CNAG_00516	PEX7	Viable	Viable	Viable	WD_REPEATS_REGION domain-containing protein [Source:UniProtKB/TrEMBL;Acc:J9VEA4]	-19.38	-15.14	-21.11	-19.39	-22.53
CNAG_00567	RRT2	Viable	Viable	Viable	WD40 repeat protein [Source:UniProtKB/TrEMBL;Acc:J9VF36]	-4.327	-9.453	-11.04	-3.983	-11.08
CNAG_07548	WDP7	ND	ND	Viable	WD_REPEATS_REGION domain-containing protein [Source:UniProtKB/TrEMBL;Acc:J9VIN5]	-3.655	-10.89	-13.39	-11.18	-11.52
CNAG_06382	WDP10	ND	ND	ND	Beta-transducin repeat containing protein [Source:UniProtKB/TrEMBL;Acc:J9W363]	-9.755	-14.55	-17.52	-11.57	-12.68
CNAG_00416	WDP9	ND	ND	ND	F-box/wd-repeat protein lin-23 [Source:UniProtKB/TrEMBL;Acc:J9VIY2]	-3.329	-9.522	-14.98	-3.582	-11.67
CNAG_06603	DUG2	Viable	Viable	ND	Di-and tripeptidase [Source:UniProtKB/TrEMBL;Acc:J9VNU2]	-4.239	-11.54	-6.71	-6.899	-7.386
CNAG_06597	SPT8	Viable	Viable	Viable	WD_REPEATS_REGION domain-containing protein [Source:UniProtKB/TrEMBL;Acc:J9VN65]	-3.378	-5.586	-10.13	-11.44	-13.98
CNAG_06733	RPN14	Viable	ND	ND	WD_REPEATS_REGION domain-containing protein [Source:UniProtKB/TrEMBL;Acc:J9VI49]	-4.316	-13.9	-17.14	-19.1	-17.51
CNAG_00528	WDP5	ND	ND	ND	WD_REPEATS_REGION domain-containing protein [Source:UniProtKB/TrEMBL;Acc:J9VJ82]	-6.277	-11.84	-13.56	-4.297	-7.15
ND; Not determined
