## Supplementary Data 6 for "Systematic profiling of WD40 proteins reveals Wcp1, a cyclophilin linking CO_2_/heat tolerance to acidic pH adaptation in *Cryptococcus neoformans*"

### Sheet: Supplementary_Table
Supplementary Data 6. Wcp1 pulldown candidate proteins grouped by pH specificity
Category	Rank_in_category	H99_locus_ID	JEC21_ortholog_ID	Gene_name	mCherry_score	FLAG_score	Average_score		Category	Count
pH5-specific	1	CNAG_07373	CNA06000		141.243	124.23	132.737		pH5-specific	108
pH5-specific	2	CNAG_03588	CNG00170	LYS2	103.087	121.99	112.538		pH7-specific	6
pH5-specific	3	CNAG_05070	CNL05500		94.7133	122.657	108.685		pH-independent	77
pH5-specific	4	CNAG_04659	CNJ00950	PDC1	75.21	120.087	97.6483		Total	191
pH5-specific	5	CNAG_05884	CNF00890	KAP123	95.1	91.8433	93.4717
pH5-specific	6	CNAG_00788	CNA07650	NDH1	95.3	91.56	93.43
pH5-specific	7	CNAG_05725	CNF02480		91.2433	95.09	93.1667
pH5-specific	8	CNAG_04904	CNJ03270	CHC1	56.55	117.38	86.965
pH5-specific	9	CNAG_06208	CNM02070		63.6333	108.31	85.9717
pH5-specific	10	CNAG_06923	CNK00070	XFP2	71.8833	98.4533	85.1683
pH5-specific	11	CNAG_05900	CNF00730		89.8333	75.0367	82.435
pH5-specific	12	CNAG_04640	CNJ00800	ACL1	65.68	97.8867	81.7833
pH5-specific	13	CNAG_01464	CNC07160	FHB1	43.26	118.18	80.72
pH5-specific	14	CNAG_00237	CNA02270		75.8	82.8767	79.3383
pH5-specific	15	CNAG_04445	CNI01120		60.26	93.6567	76.9583
pH5-specific	16	CNAG_03263	CNG03130	TUF1	80.1267	73.7167	76.9217
pH5-specific	17	CNAG_07746	CNG00590		81.55	69.6433	75.5967
pH5-specific	18	CNAG_02230	CNE03100		76.9833	69.5333	73.2583
pH5-specific	19	CNAG_07628	CNE01020	NIP1	66.0367	72.9933	69.515
pH5-specific	20	CNAG_02212	CNE03290	TIF32	68.2133	69.21	68.7117
pH5-specific	21	CNAG_07004	CND05840	LPD1alpha	59.5733	74.8233	67.1983
pH5-specific	22	CNAG_02326	CNE02210		66.86	65.2333	66.0467
pH5-specific	23	CNAG_01404	CND05160		60.9633	70.99	65.9767
pH5-specific	24	CNAG_03168	CNG03990		59.1533	72.13	65.6417
pH5-specific	25	CNAG_04327	CNI02220		60.9133	69.49	65.2017
pH5-specific	26	CNAG_06248	CNM02490	CLU1	52.25	77.8333	65.0417
pH5-specific	27	CNAG_01170	CND02960		56.78	71.8767	64.3283
pH5-specific	28	CNAG_05753	CNF02250	ARG5	63.5533	62.6533	63.1033
pH5-specific	29	CNAG_00988	CND01160		71.0467	54.23	62.6383
pH5-specific	30	CNAG_02418	CNE01390		57.4367	67.2767	62.3567
pH5-specific	31	CNAG_02182	CNE03540	GRE2	28.1933	94.8233	61.5083
pH5-specific	32	CNAG_01137	CND02620		57.0767	63.3167	60.1967
pH5-specific	33	CNAG_01558	CNC06260		60.8967	59.4633	60.18
pH5-specific	34	CNAG_00649	CNA06290		56.96	62.0233	59.4917
pH5-specific	35	CNAG_00447	CNA04280		59.0433	59.4067	59.225
pH5-specific	36	CNAG_03459	CNG01290		61.3667	54.46	57.9133
pH5-specific	37	CNAG_06123	CNM01290		49.72	64.1567	56.9383
pH5-specific	38	CNAG_03358	CNG02220	PGK1	20.2233	92.64	56.4317
pH5-specific	39	CNAG_00891	CND00300		52.23	57.95	55.09
pH5-specific	40	CNAG_05759	CNF02180		37.4233	72.2767	54.85
pH5-specific	41	CNAG_02099	CNE04370	FAS1	23.0867	85.89	54.4883
pH5-specific	42	CNAG_07346	CNA02700		55.7133	52.4967	54.105
pH5-specific	43	CNAG_01182	CND03070		46.6067	61.59	54.0983
pH5-specific	44	CNAG_04799	CNJ02260		48.9633	55.3433	52.1533
pH5-specific	45	CNAG_04439	CNI01180		55.1233	45.44	50.2817
pH5-specific	46	CNAG_05031	CNL05860		40.79	58.7767	49.7833
pH5-specific	47	CNAG_03931	CNB04190		49.7667	48.64	49.2033
pH5-specific	48	CNAG_00747	CNA07260		47.0167	50.7667	48.8917
pH5-specific	49	CNAG_00741	CNA07200		45.01	50.6967	47.8533
pH5-specific	50	CNAG_00238	CNA02290		32.3633	63.29	47.8267
pH5-specific	51	CNAG_03701	CNB01990	ARO1	38.28	57.26	47.77
pH5-specific	52	CNAG_03891	CNB03790		32.0933	60.3333	46.2133
pH5-specific	53	CNAG_03742	CNB02380		42.0533	48.03	45.0417
pH5-specific	54	CNAG_04304	CNI02460		46.45	42.1967	44.3233
pH5-specific	55	CNAG_00162	CNA01500	AOX1	44.02	43.6467	43.8333
pH5-specific	56	CNAG_03629	CNB01310		32.6633	54.3933	43.5283
pH5-specific	57	CNAG_00268	CNA02570	ILV2	45.81	40.9333	43.3717
pH5-specific	58	CNAG_01577	CNC00920		28.3967	56.2833	42.34
pH5-specific	59	CNAG_03251	CNG03220	ARF2	35.89	48.4233	42.1567
pH5-specific	60	CNAG_00006	CNA00070		31.3067	52.5067	41.9067
pH5-specific	61	CNAG_04676	CNJ01080		22.66	61.1433	41.9017
pH5-specific	62	CNAG_01164	CND02900		25.9967	57.3867	41.6917
pH5-specific	63	CNAG_07561	CNK01050		33.29	48.3833	40.8367
pH5-specific	64	CNAG_00121	CNA01100	GPD1	36.4167	45.02	40.7183
pH5-specific	65	CNAG_04985	CNL06300		30.14	51.1167	40.6283
pH5-specific	66	CNAG_00509	CNA04920		37.2167	43.4833	40.35
pH5-specific	67	CNAG_02209	CNE03320	NOP56/SIK1	23.38	55.4167	39.3983
pH5-specific	68	CNAG_01820	CNC03080	PYK1	20.4367	58.3333	39.385
pH5-specific	69	CNAG_02763	CNC03850		36.95	41.6733	39.3117
pH5-specific	70	CNAG_04604	CNJ00430		29.83	48.3433	39.0867
pH5-specific	71	CNAG_07445	CND00940		19.0333	59.0433	39.0383
pH5-specific	72	CNAG_00565	CNA05470	VPS1	26.8367	50.3433	38.59
pH5-specific	73	CNAG_03944	CNB04310		31.6833	44.65	38.1667
pH5-specific	74	CNAG_06061	CNM00700		36.6033	39.6733	38.1383
pH5-specific	75	CNAG_05847	CNF01260	TRR1	32.0633	40.03	36.0467
pH5-specific	76	CNAG_00058	CNA00480		40.2	29.7133	34.9567
pH5-specific	77	CNAG_07502	CNC00220		28.3267	39.8133	34.07
pH5-specific	78	CNAG_01568	CNC00830		32.2033	35.47	33.8367
pH5-specific	79	CNAG_00088	CNA00780		25.5	41.32	33.41
pH5-specific	80	CNAG_02315	CNE02310		43.8833	22.9133	33.3983
pH5-specific	81	CNAG_05232	CNL03960	RPL2	36.7667	29.3033	33.035
pH5-specific	82	CNAG_01648	CNC01610	H4	24.2333	41.5133	32.8733
pH5-specific	83	CNAG_03824	CNB03150		26.0267	38.71	32.3683
pH5-specific	84	CNAG_00686	CNA06650		26.58	37.3367	31.9583
pH5-specific	85	CNAG_00256	CNA02450		25.04	37.3767	31.2083
pH5-specific	86	CNAG_05932	CNF00430		21.7767	40.0267	30.9017
pH5-specific	87	CNAG_02335	CNE02120		23.88	37.75	30.815
pH5-specific	88	CNAG_00062	CNA00530		28.2	33.0167	30.6083
pH5-specific	89	CNAG_00622	CNA06020	ARG8	32.9033	28.2267	30.565
pH5-specific	90	CNAG_03765	CNB02610	TPS2	23.8133	36.94	30.3767
pH5-specific	91	CNAG_04906	CNJ03290		23.7133	34.4433	29.0783
pH5-specific	92	CNAG_00305	CNA02890		26.9167	30.3967	28.6567
pH5-specific	93	CNAG_07400	CND06300		18.99	37.2267	28.1083
pH5-specific	94	CNAG_00602	CNA05850	TIF34	24.8933	30.1133	27.5033
pH5-specific	95	CNAG_04990	CNL06240	PRO2	22.7033	31.7467	27.225
pH5-specific	96	CNAG_01976	CNK03100		23.1033	28.4067	25.755
pH5-specific	97	CNAG_06168	CNM01690	GNO1	23.8733	27.1867	25.53
pH5-specific	98	CNAG_01951	CNK02900		20.2733	29.94	25.1067
pH5-specific	99	CNAG_02257	CNE02890		28.6233	21.0433	24.8333
pH5-specific	100	CNAG_02421	CNE01360		25.1033	24.5333	24.8183
pH5-specific	101	CNAG_04068	CNB05510		23.44	26.0633	24.7517
pH5-specific	102	CNAG_01813	CNC03020		25.0133	23.65	24.3317
pH5-specific	103	CNAG_06638	CNF03780		22.52	21.9067	22.2133
pH5-specific	104	CNAG_04976	CNL06390		14.1	29.8567	21.9783
pH5-specific	105	CNAG_02399	CNE01560	GLR1	14.3933	29.0767	21.735
pH5-specific	106	CNAG_06746	CNB00560	H2B	16.2433	25.6433	20.9433
pH5-specific	107	CNAG_04156	CNI02930	THR1	14.59	18.76	16.675
pH5-specific	108	CNAG_00703	CNA06820		16.1833	14.5933	15.3883
pH7-specific	1	CNAG_06231	CNM02320		18.2067	70.8033	44.505
pH7-specific	2	CNAG_03249	CNG03240		30.1733	28.6067	29.39
pH7-specific	3	CNAG_04448	CNI01090		18.3667	35.22	26.7933
pH7-specific	4	CNAG_02144	CNE03920		20.19	23.1967	21.6933
pH7-specific	5	CNAG_01413	CND05240	PUB1	76.9	21.26	49.08
pH7-specific	6	CNAG_04609	CNJ00490	AGO1	31.8567	17.9	24.8783
pH-independent	1	CNAG_01727	CNC02320		419.843	308.378	364.111
pH-independent	2	CNAG_01890	CNK02310	MET6	329.168	234.958	282.063
pH-independent	3	CNAG_00334	CNA03160		321.727	255.248	288.488
pH-independent	4	CNAG_01750	CNC02520		321.283	252.997	287.14
pH-independent	5	CNAG_01117	CND02420	TEF3	267.942	207.002	237.472
pH-independent	6	CNAG_06150	CNM01520		256.37	166.533	211.452
pH-independent	7	CNAG_04762	CNJ01920		231.783	165.83	198.807
pH-independent	8	CNAG_06125	CNM01300	TEF1	221.037	184.977	203.007
pH-independent	9	CNAG_02974	CNC05830		215.207	183.317	199.262
pH-independent	10	CNAG_00417	CNA04050		207.408	157.688	182.548
pH-independent	11	CNAG_02129	CNE04080		204.442	172.372	188.407
pH-independent	12	CNAG_05907	CNF00650		203.378	139.247	171.312
pH-independent	13	CNAG_04082	CNB05640		187.227	125.165	156.196
pH-independent	14	CNAG_07347	CNA02830		174.243	100.612	137.428
pH-independent	15	CNAG_06101	CNM01080	AAC2	170.743	138.715	154.729
pH-independent	16	CNAG_06840	CND06220		164.755	97.9267	131.341
pH-independent	17	CNAG_06770	CNB00300	FBA1	162.743	110.32	136.532
pH-independent	18	CNAG_06443	CNN01680	SSA1	155.29	111.773	133.532
pH-independent	19	CNAG_03225	CNG03490	MDH1	147.37	96.1983	121.784
pH-independent	20	CNAG_03787	CNB02810	TUB1/TUB3	141.205	105.618	123.412
pH-independent	21	CNAG_06112	CNM01170		140.572	81.83	111.201
pH-independent	22	CNAG_00483	CNA04650	ACT1	138.103	112.085	125.094
pH-independent	23	CNAG_00640	CNA06200		127.988	109.727	118.858
pH-independent	24	CNAG_05918	CNF00570		124.153	101.533	112.843
pH-independent	25	CNAG_03722	CNB02200		122.503	82.45	102.477
pH-independent	26	CNAG_00656	CNA06360		117.36	92.4	104.88
pH-independent	27	CNAG_05465	CNH01270	GIB2	115.922	66.5383	91.23
pH-independent	28	CNAG_05199	CNL04260		114.085	65.765	89.925
pH-independent	29	CNAG_04851	CNJ02750		114.062	59.235	86.6483
pH-independent	30	CNAG_06377	CNN01030		108.583	96.685	102.634
pH-independent	31	CNAG_05179	CNL04470	QCR2	107.48	76.37	91.925
pH-independent	32	CNAG_01264	CND03850		105.093	66.6733	85.8833
pH-independent	33	CNAG_04441	CNI01160		100.893	74.76	87.8267
pH-independent	34	CNAG_04969	CNL06460	UGD1	100.223	68.3833	84.3033
pH-independent	35	CNAG_00992	CND01200		99.265	73.6567	86.4608
pH-independent	36	CNAG_01884	CNK02240		95.8167	93.4683	94.6425
pH-independent	37	CNAG_00034	CNA00250	RPL9B	95.4733	71.375	83.4242
pH-independent	38	CNAG_01984	CNK03170	TAL1	94.5483	69.8333	82.1908
pH-independent	39	CNAG_03507	CNG00860		94.0367	65.615	79.8258
pH-independent	40	CNAG_01840	CNC03260		90.2267	72.8733	81.55
pH-independent	41	CNAG_01152	CND02780		86.915	65.7833	76.3492
pH-independent	42	CNAG_05555	CNH02040		84.5033	69.0583	76.7808
pH-independent	43	CNAG_06699	CNF03160		82.4433	64.6433	73.5433
pH-independent	44	CNAG_00116	CNA01060		82.2283	66.465	74.3467
pH-independent	45	CNAG_04004	CNB04880		77.8167	60.71	69.2633
pH-independent	46	CNAG_03577	CNG00300		77.5483	53.52	65.5342
pH-independent	47	CNAG_05750	CNF02280	ATP1	76.63	58.8733	67.7517
pH-independent	48	CNAG_02585	CNK00760		75.7633	30.82	53.2917
pH-independent	49	CNAG_07676	CNF01240		75.68	49.9567	62.8183
pH-independent	50	CNAG_00785	CNA07620		75.5967	62.1133	68.855
pH-independent	51	CNAG_02928	CNC05360		71.775	44.18	57.9775
pH-independent	52	CNAG_01745	CNC02480	GPD2	71.7067	48.5017	60.1042
pH-independent	53	CNAG_02330	CNE02170		70.6117	65.4233	68.0175
pH-independent	54	CNAG_02234	CNE03060		69.5883	45.8233	57.7058
pH-independent	55	CNAG_02736	CNC03610		68.115	45.9733	57.0442
pH-independent	56	CNAG_04948	CNL06670	TUB2	66.625	45.7433	56.1842
pH-independent	57	CNAG_03198	CNG03720		66.15	62.54	64.345
pH-independent	58	CNAG_04726	CNJ01560		66.1433	58.5767	62.36
pH-independent	59	CNAG_02331	CNE02160		64.51	63.645	64.0775
pH-independent	60	CNAG_02710	CNK01960		63.0917	39.63	51.3608
pH-independent	61	CNAG_06400	CNN01260	PMA1	63.08	35.33	49.205
pH-independent	62	CNAG_01486	CNC06940		61.33	61.6267	61.4783
pH-independent	63	CNAG_01224	CND03460		60.575	50.6633	55.6192
pH-independent	64	CNAG_01102	CND02280		57.0933	48.8117	52.9525
pH-independent	65	CNAG_01990	CNK03230		56.8317	42.255	49.5433
pH-independent	66	CNAG_03739	CNB02360		53.015	47.8033	50.4092
pH-independent	67	CNAG_09012		COX2	52.1683	24.5267	38.3475
pH-independent	68	CNAG_06095	CNM01020		46.93	42.8733	44.9017
pH-independent	69	CNAG_03780	CNB02750		46.35	45.05	45.7
pH-independent	70	CNAG_04114	CNI04340		45.9483	34.7183	40.3333
pH-independent	71	CNAG_01332	CND04480		44.3933	35.2833	39.8383
pH-independent	72	CNAG_04021	CNB05030		40.92	33.5783	37.2492
pH-independent	73	CNAG_04883	CNJ03110		37.6117	29.9317	33.7717
pH-independent	74	CNAG_01480	CNC06990		35.555	26.6383	31.0967
pH-independent	75	CNAG_06605	CNF04150		34.5667	22.895	28.7308
pH-independent	76	CNAG_07839	CNJ03370		31.39	27.6833	29.5367
pH-independent	77	CNAG_00779	CNA07570	RPL27	27.405	29.8917	28.6483
