## Supplementary Table 2 for "Systematic profiling of WD40 proteins reveals Wcp1, a cyclophilin linking CO_2_/heat tolerance to acidic pH adaptation in *Cryptococcus neoformans*"

### Sheet: WD40 knockout mutants
Supplementary Table 2. C. neoformans strains used in this study
Gene ID	Gene name	Strain names (YSB #)	Genotypes	Parents	References
CNAG_04158	HIRA	9421, 9422	MATα hiraΔ::NAT STM#295	H99S	This study
CNAG_06888	SEA4	11112, 11114	MATα sea4Δ::NAT STM#169	H99S	This study
CNAG_01733	PRP19	9493, 9494	MATα prp19Δ::NAT STM#125	H99S	This study
CNAG_00073	FAR8	9101, 9102	MATα far8Δ::NAT STM#230	H99S	This study
CNAG_04694	PWP1	9003, 9004	MATα pwp1Δ::NAT STM#273	H99S	This study
CNAG_01828	SWD1	7459, 7460	MATα swd1Δ::NAT STM#6	H99S	This study
CNAG_05084	DOA1	7605, 7606	MATα doa1Δ::NAT STM#102	H99S	This study
CNAG_03191	CDH1	9135, 9136	MATα cdh1Δ::NAT STM#288	H99S	This study
CNAG_04377	SEA2	9401, 9402	MATα sea2Δ::NAT STM#123	H99S	This study
CNAG_06597	SPT8	9121, 9122	MATα spt8Δ::NAT STM#218	H99S	This study
CNAG_05816	WDP4	9110, 9111	MATα CNAG_05816Δ::NAT STM#6	H99S	This study
CNAG_03584	SPF38	8995, 8996	MATα spf38Δ::NAT STM#282	H99S	This study
CNAG_01337	BUN62	8824, 8825	MATα bun62Δ::NAT STM#295	H99S	This study
CNAG_00528	WDP5	11398, 11399	MATα CNAG_00528Δ::NAT STM#230	H99S	This study
CNAG_03070	SWD2	11408, 11409	MATα swd2Δ::NAT STM#282	H99S	This study
CNAG_03940	ELP2	7732, 7733	MATα elp2Δ::NAT STM#150	H99S	This study
CNAG_07453	TEX1	10035, 10036	MATα tex1Δ::NAT STM#184	H99S	This study
CNAG_04411	WDP6	9092, 9094	MATα CNAG_04411Δ::NAT STM#159	H99S	This study
CNAG_05294	FBW7	9313, 9314	MATα fbw7Δ::NAT STM#122	H99S	This study
CNAG_03037	WDR8	8927, 8928	MATα wdr8Δ::NAT STM#290	H99S	This study
CNAG_06282	BUN107	11313, 11314	MATα bun107Δ::NAT STM#177	H99S	This study
CNAG_00516	PEX7	9068, 9069	MATα pex7Δ::NAT STM#58	H99S	This study
CNAG_07548	WDP7	7499, 7500	MATα CNAG_07548Δ::NAT STM#201	H99S	This study
CNAG_05824	DCA7	7550, 7551	MATα dca7Δ::NAT STM#159	H99S	This study
CNAG_00567	RRT2	9161, 9162	MATα rrt2Δ::NAT STM#119	H99S	This study
CNAG_01547	AIP1	9320, 9321	MATα aip1Δ::NAT STM#5	H99S	This study
CNAG_03908	WDP8	9114, 9115	MATα aip1Δ::NAT STM#5	H99S	This study
CNAG_00416	WDP9	8815, 8816	MATα CNAG_03908Δ::NAT STM#219	H99S	This study
CNAG_04117	IQW1	9201, 9205	MATα CNAG_00416Δ::NAT STM#288	H99S	This study
CNAG_06382	WDP10	8936, 8937	MATα iqw1Δ::NAT STM#150	H99S	This study
CNAG_00927	SWT21	9200, 9317	MATα CNAG_06382Δ::NAT STM#242	H99S	This study
CNAG_04170	CMR1	10313, 10314	MATα swt21Δ::NAT STM#116	H99S	This study
CNAG_01561	GID7	10309, 10311	MATα cmr1Δ::NAT STM#296	H99S	This study
CNAG_03681	WCP1	10389, 10390	MATα gid7Δ::NAT STM#6	H99S	This study
CNAG_05219	REC14	9345, 9346	MATα cyp12Δ::NAT STM#218	H99S	This study
CNAG_07824	CDT2	9343, 9344	MATα rec14Δ::NAT STM#296	H99S	This study
CNAG_01013	SWD3	10237, 10238	MATα cdt2Δ::NAT STM#116	H99S	This study
CNAG_05301	CRN1	10823, 10824	MATα swd3Δ::NAT STM#119	H99S	This study
CNAG_01867	MDV1	10839, 10840	MATα crn1Δ::NAT STM#43	H99S	This study
CNAG_01016	SEA3	10242, 10243	MATα mdv1Δ::NAT STM#146	H99S	This study
CNAG_07951	JIP5	9595, 9596	MATα sea3Δ::NAT STM#146	H99S	This study
CNAG_06733	RPN14	10830, 10831	MATα jip5Δ::NAT STM#220	H99S	This study
CNAG_06603	DUG2	10496, 10497	MATα rpn14Δ::NAT STM#242	H99S	This study
CNAG_05795	WDP11	11403, 11404	MATα CNAG_06603Δ::NAT STM#219	H99S	This study
CNAG_00752	WDP12	10524, 10525	MATα CNAG_00752Δ::NAT STM#210	H99S	This study
CNAG_02345	EED1	7608, 7609	MATα eed1Δ::NAT STM#146	H99S	Phillip A Dumesic et.al, Product Binding Enforces the Genomic Specificity of a Yeast Polycomb Repressive Complex, Cell, 2015
CNAG_02680	VPS15	1500, 1501	MATα vps15Δ::NAT STM#123	H99S	Kyung-Tae Lee et. al, Systematic functional analysis of kinases in the fungal pathogen Cryptococcus neoformans, Nat Commun, 2016
CNAG_02153	TUP1	10038, 10039	MATα tup1Δ::NAT STM#204	H99S	Hyeseung Lee et al., Regulatory Diversity of TUP1 in Cryptococcus neoformans, Eukaryot Cell., 2009
CNAG_03297	MSL1	13	MATα msl1Δ::NAT STM#123	H99S	Dong-Hoon Yang, Pleiotropic Roles of the Msi1-Like Protein Msl1 in Cryptococcus neoformans, Eukaryot Cell, 2012
CNAG_01262	GPB1	11027, 11028	MATα gpb1Δ::NAT STM#125	H99S	Ping Wang et al., The G-Protein β Subunit GPB1 Is Required for Mating and Haploid Fruiting in Cryptococcus neoformans, Mol Cell Biol, 2000
CNAG_05465	GIB2	11021, 11022	MATα gib2Δ::NAT STM#150	H99S	Rya Ero et al., Crystal structure of Gib2, a signal-transducing protein scaffold associated with ribosomes in Cryptococcus neoformans, Scientific reports, 2015
CNAG_00693	CDC4 (variant)	11015, 11016	MATα cdc4Δ::NAT STM#125	H99S	Ting Wu, Role of F-box Protein Cdc4 in Fungal Virulence and Sexual Reproduction of Cryptococcus neoformans, Front cell infect Microbiol, 2022

### Sheet: Putative essential WD40 mutants
Supplementary Table 2. C. neoformans strains used in this study
Gene ID	Gene name	Strain names (YSB #)	Genotypes	Parents	References
CNAG_04194	SEC13	7657, 7658	MATα PCTR4:CNAG_04194::NAT	H99S	This study
CNAG_00602	TIF34	10362, 10363	MATα PCTR4::CNAG_00602::NAT	H99S	This study
CNAG_06798	UTP18	10407, 10408	MATα PCTR4::CNAG_06798::NAT	H99S	This study
CNAG_06778	WDP1	10776, 10777	MATα PCTR4:CNAG_06778:NAT	H99S	This study
CNAG_06748	UTP7	10359, 10360	MATα PCTR4::CNAG_06748::NAT	H99S	This study
CNAG_00775	UTP15	10334, 10335	MATα PCTR4::CNAG_01439::NAT	H99S	This study
CNAG_00916	WDP2	10214, 10215	MATα PCTR4:CNAG_00916::NAT	H99S	This study
CNAG_05878	ARC40	10352, 10353	MATα PCTR4::CNAG_05878::NAT	H99S	This study
CNAG_06696	CDC55	7968, 8169	MATα PCTR4:CNAG_06696::NAT	H99S	This study
CNAG_03975	ERB1	10770, 10771	MATα PCTR4:CNAG_03645:NAT	H99S	This study
CNAG_03271	PRP46	10331, 10332	MATα PCTR4::CNAG_03271::NAT	H99S	This study
CNAG_01439	PRP4	10334, 10336	MATα PCTR4::CNAG_01439::NAT	H99S	This study
CNAG_02267	BUB3	11056, 11059	MATα PCTR4:CNAG_02267::NAT	H99S	This study
CNAG_04803	SEC31	10009, 10010	MATα PCTR4:CNAG_04803::NAT	H99S	This study
CNAG_07756	CDC20	11049, 11050	MATα PCTR4:CNAG_07756::NAT	H99S	This study
CNAG_06107	LST8	9828, 9829	MATα PCTR4:CNAG_06107::NAT	H99S	This study
CNAG_04802	RRP9	9236, 9237	MATα PCTR4:CNAG_04802::NAT	H99S	This study
CNAG_06077	GLE2	9808, 9809	MATα PCTR4:CNAG_06077::NAT	H99S	This study
CNAG_06318	YTM1	9233, 9234	MATα PCTR4:CNAG_06318::NAT	H99S	This study
CNAG_05428	TAF5	10402, 10405	MATα PCTR4::CNAG_05428::NAT	H99S	This study
CNAG_01898	MAK11	10345, 10346	MATα PCTR4::CNAG_01898::NAT	H99S	This study
CNAG_04900	CIA1	9833, 9836	MATα PCTR4:CNAG_04900::NAT	H99S	This study
CNAG_01630	PSF2	11193, 11194	MATα PCTR4:CNAG_01630::NAT	H99S	This study
CNAG_07957	SOF1	10411, 10412	MATα PCTR4::CNAG_07957::NAT	H99S	This study
CNAG_00822	SQT1	10734, 10735	MATα PCTR4:CNAG_00822:NAT	H99S	This study
CNAG_05773	MET30	9243, 9244	MATα PCTR4:CNAG_05773::NAT	H99S	This study
CNAG_04407	PAC11	11195, 11196	MATα PCTR4:CNAG_04407::NAT	H99S	This study
CNAG_01432	RSA4	9215, 9216	MATα PCTR4:CNAG_01432::NAT	H99S	This study
CNAG_03554	COP1	9262, 9264	MATα PCTR4:CNAG_03554::NAT	H99S	This study
CNAG_04074	SEC27	10743, 10745	MATα PCTR4:CNAG_04074:NAT	H99S	This study
CNAG_07439	UTP21	9254, 9256	MATα PCTR4:CNAG_07439::NAT	H99S	This study
CNAG_05101	DIP2	10347, 10348	MATα PCTR4::CNAG_05101::NAT	H99S	This study
CNAG_03645	WDP3	10770, 10771	MATα PCTR4:CNAG_03645:NAT	H99S	This study
CNAG_02982	UTP13	10356, 10357	MATα PCTR4::CNAG_02982::NAT	H99S	This study
CNAG_03124	PWP2	10394, 10395	MATα PCTR4::CNAG_03124::NAT	H99S	This study
CNAG_01063	KOG1	11325, 11326	MATα PCTR4::CNAG_01063::NAT	H99S	This study
CNAG_03349	CDC40	11373, 11374	MATα PCTR4::CNAG_03349::NAT	H99S	This study

### Sheet: Others
Supplementary Table 2. C. neoformans strains used in this study
Strain names (YSB #)	Genotypes	Parents	References
11707, 11708	MATα/MATa WDP1/wdp1Δ::NAT diploid strain	AI187	This study
11510	MATα wcp1Δ::NAT WCP1::NEO	wcp1Δ (YSB10389)	This study
11513	MATα wcp1Δ::NAT WCP1PPIaseΔ::NEO	wcp1Δ (YSB10389)	This study
11518	MATα wcp1Δ::NAT WCP1WD40Δ::NEO	wcp1Δ (YSB10389)	This study
11512	MATα wcp1Δ::NAT WCP1-mCherry::NEO	wcp1Δ (YSB10389)	This study
11756, 11757	MATα wcp1Δ::NAT WCP1-4×FLAG::NEO	wcp1Δ (YSB10389)	This study
11771, 11772	MATα wcp1Δ::NAT PH3:KIC1::NEO	wcp1Δ (YSB10389)	This study
2916	MATα kic1Δ::NAT STM#201	H99	Kyung-Tae Lee et al., Systematic functional analysis of kinases in the fungal pathogen Cryptococcus neoformans, Nat Commun, 2016
11775, 11776	MATα kic1Δ PH3:WCP1::NEO	kic1Δ (YSB2916)	This study
12085, 12086	MATα wcp1Δ::NAT PH3:RIM101::NEO	wcp1Δ (YSB10389)	This study
rim101Δ	MATα rim101Δ::NAT	H99	Teresa R. O’Meara et al., Interaction of Cryptococcus neoformans Rim101 and Protein Kinase A Regulates Capsule, PLoS Pathog, 2010
12089, 12090	MATα rim101Δ PH3:WCP1::NEO	rim101Δ	This study
12091, 12092, 12093	MATα wcp1Δ::NAT rim101Δ::HYG	wcp1Δ (YSB10389)	This study
