## Supplementary Table 3 for "Systematic profiling of WD40 proteins reveals Wcp1, a cyclophilin linking CO_2_/heat tolerance to acidic pH adaptation in *Cryptococcus neoformans*"

### Sheet: STM
Supplementary Table 3. STM mutant pools and signature-tag primers used in murine infectivity assays
STM set	Gene ID	Gene name*	Strain ID**	Signature Tag	Signature Tag Primer Sequence (5′→3′)***
1	CNAG_01547	AIP1	YSB9320	5	TGCTAGAGGGCGGGAGAGTT
1	CNAG_01828	SWD1	YSB7459	6	ATAGCTACCACACGATAGCT
1	CNAG_05301	CRN1	YSB10823	43	CCAGCTACCAATCACGCTAC
1	CNAG_05084	DOA1	YSB7605	102	CCATAGCGATATCTACCCCAATCT
1	CNAG_03297	MSL1	YSB13	123	CTATCGACCAACCAACACAG
1	CNAG_01733	PRP19	YSB9493	125	CGCTACAGCCAGCGCGCGCAAGCG
1	CNAG_02345	EED1	YSB7608	146	ACTAGCCCCCCCTCACCACCT
1	CNAG_03940	ELP2	YSB7732	150	ACATACACCCCCATCCCCCC
1	CNAG_06888	SEA4	YSB11112	169	ACATCTATATCACTATCCCGAACC
1	CNAG_06282	BUN107	YSB11313	177	CACCAACTCCCCATCTCCAT
1	Negative control	PKA1	YSB188	191	ATATGGATGTTTTTAGCGAG
1	CNAG_07548	WDP7	YSB7499	201	CACCCTCTATCTCGAGAAAGCTCC
1	CNAG_00752	WDP12	YSB10524	210	CTAGAGCCCGCCACAACGCT
1	CNAG_06597	SPT8	YSB9121	218	CTCCACATCCATCGCTCCAA
1	CNAG_03908	WDP8	YSB9114	219	CCCTAAAACCCTACAGCAAT
1	CNAG_00073	FAR8	YSB9101	230	ATGTAGGTAGGGTGATAGGT
1	Positive control	STE50	YSB3741	234	CCAGCCAGCACTCCGATATA
1	CNAG_06733	RPN14	YSB10830	242	GTAGCGATAGGGGTGTCGCTTTAG
1	CNAG_03584	SPF38	YSB8995	282	TCTCTATAGCAAAACCAATC
1	CNAG_03037	WDR8	YSB8927	290	ACCGACAGCTCGAACAAGCAAGAG
1	CNAG_01337	BUN62	YSB8824	295	ACACCTACATCAAACCCTCCC
1	CNAG_04170	CMR1	YSB10313	296	CGCCCGCCCTCACTATCCAC
2	CNAG_01561	GID7	YSB10309	6	ATAGCTACCACACGATAGCT
2	CNAG_07824	CDT2	YSB9343	116	GCACCCAAGAGCTCCATCTC
2	CNAG_01013	SWD3	YSB10237	119	CTCCCCACATAAAGAGAGCTAAAC
2	CNAG_04377	SEA2	YSB9401	123	CTATCGACCAACCAACACAG
2	CNAG_01262	GPB1	YSB11027	125	CGCTACAGCCAGCGCGCGCAAGCG
2	CNAG_01016	SEA3	YSB10242	146	ACTAGCCCCCCCTCACCACCT
2	CNAG_04117	IQW1	YSB9201	150	ACATACACCCCCATCCCCCC
2	CNAG_04411	WDP6	YSB9092	159	ACGCACCAGACACACAACCAG
2	Negative control	PKA1	YSB188	191	ATATGGATGTTTTTAGCGAG
2	CNAG_03681	WCP1	YSB10389	218	CTCCACATCCATCGCTCCAA
2	CNAG_06603	DUG2	YSB10496	219	CCCTAAAACCCTACAGCAAT
2	CNAG_05816	WDP4	YSB9110	220	CAGATCTCGAACGATACCCA
2	CNAG_00528	WDP5	YSB11398	230	ATGTAGGTAGGGTGATAGGT
2	Positive control	STE50	YSB3741	234	CCAGCCAGCACTCCGATATA
2	CNAG_06382	WDP10	YSB8936	242	GTAGCGATAGGGGTGTCGCTTTAG
2	CNAG_03070	SWD2	YSB11408	282	TCTCTATAGCAAAACCAATC
2	CNAG_03191	CDH1	YSB9135	288	CTATCCAACTAGACCTCTAGCTAC
2	CNAG_04158	HIRA	YSB9421	295	ACACCTACATCAAACCCTCCC
2	CNAG_05219	REC14	YSB9345	296	CGCCCGCCCTCACTATCCAC
3	CNAG_00516	PEX7	YSB9068	58	CGCAAAATCACTAGCCCTATAGCG
3	CNAG_00927	SWT21	YSB9200	116	GCACCCAAGAGCTCCATCTC
3	CNAG_00567	RRT2	YSB9161	119	CTCCCCACATAAAGAGAGCTAAAC
3	CNAG_05294	FBW7	YSB9313	122	ACAGCTCCAAACCTCGCTAAACAG
3	CNAG_02680	VPS15	YSB1500	123	CTATCGACCAACCAACACAG
3	CNAG_00693	CDC4 (variant)	YSB11015	125	CGCTACAGCCAGCGCGCGCAAGCG
3	CNAG_01867	MDV1	YSB10839	146	ACTAGCCCCCCCTCACCACCT
3	CNAG_05465	GIB2	YSB11021	150	ACATACACCCCCATCCCCCC
3	CNAG_05824	DCA7	YSB7550	159	ACGCACCAGACACACAACCAG
3	CNAG_07453	TEX1	YSB10035	184	ATATATGGCTCGAGCTAGATAGAG
3	Negative control	PKA1	YSB188	191	ATATGGATGTTTTTAGCGAG
3	CNAG_02153	TUP1	YSB10038	204	GATCTCTCGCGCTTGGGGGA
3	CNAG_07951	JIP5	YSB9595	220	CAGATCTCGAACGATACCCA
3	Positive control	STE50	YSB3741	234	CCAGCCAGCACTCCGATATA
3	CNAG_04694	PWP1	YSB9003	273	GAGATCTTTCGGGAGGTCTGGATT
3	CNAG_00416	WDP9	YSB8815	288	CTATCCAACTAGACCTCTAGCTAC
3	CNAG_05795	WDP11	YSB11403	296	CGCCCGCCCTCACTATCCAC
*CNAG numbers indicate Cryptococcus neoformans H99 gene identifiers.
**YSB numbers indicate internal laboratory strain stock identifiers.
***Tag-specific primers were used together with the NAT common primer (5′-GCATGCCCTGCCCCTAAGAATTCG-3′) for STM-based quantitative PCR analysis.
